# Poly ADP-ribosylation regulates *Arc* expression and promotes adaptive stress-coping

**DOI:** 10.1101/2023.09.26.558845

**Authors:** Eliyahu Dahan, Tze’ela Taub, Leah Pergamenchik, Arthur Vovk, Jade Manier, Raphael Avneri, Elad Lax

## Abstract

Rapid adaptation to stressful events is essential for survival and requires acute stress response and stress-coping strategy. Yet, the molecular mechanisms that govern this coping strategy have to be fully discovered. Poly ADP-ribosylation (PARylation) is a post-translational protein modification that plays a vital role in histone modification following neuronal activity and is required for long-term memory formation. Previous studies showed that inhibiting Parp1, the primary enzyme that catalyzes poly ADP-ribose polymers (PAR), impairs long-term memory formation. However, the target genes of Parp1-induced PARylation following acute stress are unknown. Here, we showed that the forced swim test, a well-established acute stress paradigm, induced elevated cortical PARylation and increased the expression of activity-dependent genes in mice. Systemic pharmacological Parp1 inhibition with ABT888 (Veliparib), impaired stress-coping in a second forced swim test done 24 hours later as measured by diminished immobility response. This effect was associated with reduced PARylation of Arc promoter and reduced Arc expression, 1 hour after Parp1 inhibition, suggesting Arc PARylation regulates its expression and hence successful stress-coping behavior.
