## Supplemental table 1 for "Poly ADP-ribosylation regulates *Arc* expression and promotes adaptive stress-coping"

### Sheet: Sheet1
Antibody Type	Target	Antibody
Primary	PAR	Enzo, No.07062114	Monoclonal mouse anti-PAR, clone 10H, Enzo Life-Science, ALX-804-220-R100
	PARP-1	Bio-Rad No.1806	Monoclonal mouse anti-Poly(ADP-Ribose) Polymerase-1 antibody, clone A6.4.12, Bio-Rad, MCA1522G
	Beta-actin	Merck, No.3419587	Monoclonal mouse anti-beta-antibody, clone 4C2, Sigma-Aldrich, MABT825
Secondary	Goat anti mouse IgG/IgM HRP	Merck No.3536068	Goat anti-mouse IgG/IgM HRP-conjugated, EMD Millipore, AP130P
Table 1: Antibodies that were used for Western Blot. Anti-PAR antibody was used also for ChIP
