## Supplemental table 2 for "Poly ADP-ribosylation regulates *Arc* expression and promotes adaptive stress-coping"

### Sheet: Sheet1
Egr1	Forward	CAATCCTCAAGGGGAGCCG
Egr1	Reverse	GAGCGATGTCAGAAAAGGACTCTGT
Egr2	Forward	TCACAGGCAGGAGAGAGTCA
Egr2	Reverse	GCTGTCAGGCAGCTGGAG
Egr3	Forward	GACAATCTGTACCCCGAGGAG
Egr3	Reverse	GTCCATCACATTCTCTCTCCC
Nr4a1	Forward	GCGAAAGTTGGGGGAGTGTG
Nr4a1	Reverse	TGAATACAGGGCATCTCCAGCC
C-Fos	Forward	TACTACCATTCCCCAGCCGA
C-Fos	Reverse	CTGCGCAAAAGTCCTGTGTG
Arc	Forward	CACTCTCCCGTGAAGCCATT
Arc	Reverse	GGTGCCCACCACATACTGAA
Nrn1	Forward	CAGCACACTGTTTCTCAGACC
Nrn1	Reverse	AAAACCCTGTCACGTCTCGC
Bdnf	Forward	TTGTTTTGTGCCGTTTACCA
Bdnf	Reverse	GGTAAGAGAGCCAGCCACTG
β-actin	Forward	GGCTGTATTCCCCTCCATCG
β-actin	Reverse	CCAGTTGGTAACAATGCCATGT
Arc promoter (ChIP)	Forward	GAGGAGCTTAGCGAGTGTGG
Arc promoter (ChIP)	Reverse	GCAGCATAAATAGCCGCTGG
Table 2: Primer sequences used to perform q-PCR and q-ChIP
